# Multi-agent AI System for High Quality Metadata Curation at Scale

**DOI:** 10.1101/2025.06.10.658658

**Authors:** Rajdeep Mondal, Manimala Sen, Sahana Sengupta, Writtik Maity, Shyam Palapetta, Nobal Kishor Dhruw, Abhishek Jha

## Abstract

High-quality metadata is essential for downstream AI applications, yet metadata curation remains a persistent bottleneck in biomedical research. The core challenge lies in balancing quality and scalability. Manual curation delivers high quality, reliable annotations but is time-intensive and non-scalable; automated approaches, including those based on natural language processing, can scale but often fall short in accuracy and completeness. This tradeoff is particularly severe in public datasets, where metadata is frequently distributed across multiple sources for a single dataset. A notable example includes multi-omics datasets available on GEO and similar public repositories, which are often accompanied by associated publications. These supplementary sources can be leveraged to substantially enhance metadata quality, thereby supporting downstream applications such as classifier model development or the identification of biologically relevant cohorts, etc.

We present a first-in-class multi-agent AI system that bridges the gap, achieving both high quality and scalability in metadata curation. Built on large-language models (LLMs), our system orchestrates a set of specialized agents that collaboratively extract, normalize, and infer critical metadata fields such as tissue, disease, cell line, sampling site, demographics, and experimental context from GEO entries, associated publications. A central orchestrator agent delegates tasks such as data retrieval, document parsing, ontology mapping, and context inference to expert sub-agents, enabling scalable, end-to-end automation.

Applied to GEO data sets, a notoriously difficult metadata domain, our system achieves a 93% recall on average across 23 key fields (all original terms, normalized terms, and corresponding ontology ids) that include information about disease, tissue, treatment, donor-related information, outperforming existing automated baselines and approaches expert level quality. We also present a system that can easily scale to curate hundreds of metadata fields of interest with similar precision. This work demonstrates that an LLM-based multi-agent architecture can overcome traditional trade-offs in metadata curation, enabling both precision and scale, and offers a promising path forward for curating large public biomedical repositories for downstream AI applications.
