## Supplementary Table 1 for "Multi-agent AI System for High Quality Metadata Curation at Scale"

### Sheet: Supp Table 1
Dataset Level
field_name	definition	example values	used for computing recall as evaluated by experts
geo_id	GEO id's corresponding to the dataset	GSE205415	no
gsm_id	list of GSM ids corresponding to the GEO Id	['GSM6212012', 'GSM6212013']	no
PMID	PMID of the associated publication if available	39604360	no
source_link	link to the GEO Page	https://www.ncbi.nlm.nih.gov/geo/query/acc.cgi?acc=GSE205415	no
Sample Level
geo_id	GEO IDs corresponding to the dataset	GSE205415	no
gsm_id	GSM ID corresponding to the GEO Id	GSM6212012	no
organism	Organism from which the samples were derived	Homo sapiens	yes
organism_ontology_term_id	This field stores the NCBI Taxonomy ID for the organism associated with the sample	NCBIT:9606	yes
data_type	specific kind of high-throughput experimental method used to generate molecular or expression data from biological samples	BulkRNA-Seq, Microarray, scRNA-Seq, snRNA-Seq, CITE-Seq,etc	no
development_stage	This field represents the biological or chronological age of the donor or sample at the time of collection	23rd week post fertilization stage	yes
development_stage_ontology_term_id	This field stores the HsapDv ID for the developmental stage identified for the sample/donor	HsapDv:0000060	yes
disease	Disease associated with the sample/donor	chronic obstructive pulmonary disease	yes
disease_ontology_term_id	This field stores the MONDO ID for the disease identified for the sample	MONDO:0005002	yes
donor_id	This field stores free-text values that identifies a unique individual that data were derived from	PT123, Donor1	yes
gender	Sex of the organism from which the sample was derived.	Male, Female	yes
gender_ontology_term_id	This field stores the PATO ID for the sex identified for the sample.	PATO:0000383, PATO:0000384	yes
self_reported_ethnicity	Ethnic background of the donor if reported	Asian	yes
self_reported_ethnicity_ontology_term_id	This field stores HANCESTRO ID terms associated with a given sample	HANCESTRO:0008	yes
tissue	Tissue to which the sample belongs	Lung	yes
tissue_ontology_term_id	This field stores the UBERON ID for the tissue identified for the sample	UBERON:0002048	yes
tissue_type	This field indicates the type of sample source such as tissue, organoid or cell culture	Tissue, cell culture, organoid	yes
cell_line	Cell line used in the experiment as reported by the authors	A-549	yes
cell_line_ontology_term_id	This field stores the Cellosaurus ID for the cell line identified for the sample	CVCL:0023	yes
drug	This field stored the drug or a chemical compound that was used on the sample as part of experimental design	Methotrexate, DMSO	yes
drug_ontology_term_id	field contains a standardized, unique identifier that maps the drug or chemical compound to ChEMBL	CHEMBL654	yes
treatment	field describes any intentional exposure, intervention, or condition applied to a biological sample or subject as part of the experimental design	High Fat Diet	yes
treatment_ontology_term_id	field contains a standardized, unique identifier that maps the treatment term to Experimental Factor Ontology (EFO)	EFO:0002757	yes
