## Supplementary Table 2 for "Multi-agent AI System for High Quality Metadata Curation at Scale"

### Sheet: Supp Table 2
GSE_ID	PMID	doi	PMCID
GSE224997	37591828	10.1038/s41467-023-40505-5	PMC10435551
GSE224996	37591828	10.1038/s41467-023-40505-5	PMC10435551
GSE130973	32327715	10.1038/s42003-020-0922-4	PMC7181753
GSE199711	37468583	10.1038/s41586-023-05769-3	PMC10356613
GSE185477	34792289	10.1002/hep4.1854	PMC8948611
GSE224995	37591828	10.1038/s41467-023-40505-5	PMC10435551
GSE267301	39217398	10.1186/s40478-024-01853-5	PMC11365264
GSE131882	33850129	10.1038/s41467-021-22368-w	PMC8044133
GSE198623	36113773	10.1016/j.molmet.2022.101595	PMC9526148
GSE195460	36068241	10.1038/s41467-022-32972-z	PMC9448792
GSE117271	30566875	10.1016/j.celrep.2018.11.086	PMC6411034
GSE210660	36307504	10.1038/s41598-022-17832-6	PMC9615627
GSE210661	36307504	10.1038/s41598-022-17832-6	PMC9615627
GSE233279	38296993	10.1038/s41467-024-45165-7	PMC10831093
GSE161381	33164753	10.7554/eLife.62522	PMC7688309
GSE85241	27693023	10.1016/j.cels.2016.09.002	PMC5092539
GSE210271	36307504	10.1038/s41598-022-17832-6	PMC9615627
GSE169046	34014299	10.1093/hmg/ddab140	PMC8330894
GSE193101	36732947	10.1016/j.celrep.2023.111994	PMC9939370
GSE148077	32555229	10.1038/s41598-020-66092-9	PMC7299956
GSE161383	33164753	10.7554/eLife.62522	PMC7688309
GSE135922	31712411	10.1073/pnas.1914143116	PMC6883845
GSE247909	38213787	10.1016/j.isci.2023.108572	PMC10783604
GSE183273	37468583	10.1038/s41586-023-05769-3	PMC10356613
GSE118127	31320652	10.1038/s41467-019-11036-9	PMC6639403
GSE161382	33164753	10.7554/eLife.62522	PMC7688309
GSE169047	34014299	10.1093/hmg/ddab140	PMC8330894
GSE210272	36307504	10.1038/s41598-022-17832-6	PMC9615627
GSE156704	33682422	10.1161/CIRCULATIONAHA.120.051921	PMC8055196
GSE192742	35021063	10.1016/j.cell.2021.12.018	PMC8809252
GSE168215	34937051	10.1038/s41586-021-04345-x	PMC8828466
GSE183277	37468583	10.1038/s41586-023-05769-3	PMC10356613
GSE183276	37468583	10.1038/s41586-023-05769-3	PMC10356613
GSE117403	30566875	10.1016/j.celrep.2018.11.086	PMC6411034
GSE148073	35228745	10.1038/s42255-022-00531-x	PMC8938904
GSE192741	35021063	10.1016/j.cell.2021.12.018	PMC8809252
GSE183274	37468583	10.1038/s41586-023-05769-3	PMC10356613
GSE210659	36307504	10.1038/s41598-022-17832-6	PMC9615627
GSE199013	35858321	10.1073/pnas.2200914119	PMC9303934
GSE126030	31624246	10.1038/s41467-019-12464-3	PMC6797728
GSE192740	35021063	10.1016/j.cell.2021.12.018	PMC8809252
GSE183456	37468583	10.1038/s41586-023-05769-3	PMC10356613
GSE151302	33850129	10.1038/s41467-021-22368-w	PMC8044133
GSE247903	38213787	10.1016/j.isci.2023.108572	PMC10783604
GSE247917	38213787	10.1016/j.isci.2023.108572	PMC10783604
GSE183279	37468583	10.1038/s41586-023-05769-3	PMC10356613
GSE185224	35176508	10.1016/j.jcmgh.2022.02.007	PMC9043569
GSE267964	39850354	10.1016/j.isci.2024.111628	PMC11754086
GSE247901	38213787	10.1016/j.isci.2023.108572	PMC10783604
GSE247915	38213787	10.1016/j.isci.2023.108572	PMC10783604
GSE210694	36307504	10.1038/s41598-022-17832-6	PMC9615627
GSE247914	38213787	10.1016/j.isci.2023.108572	PMC10783604
GSE202109	36496458	10.1038/s41467-022-35297-z	PMC9741629
GSE226108	37388908	10.1016/j.xgen.2023.100298	PMC10300490
GSE247910	38213787	10.1016/j.isci.2023.108572	PMC10783604
GSE247911	38213787	10.1016/j.isci.2023.108572	PMC10783604
GSE225158	38296993	10.1038/s41467-024-45165-7	PMC10831093
GSE247905	38213787	10.1016/j.isci.2023.108572	PMC10783604
GSE158055	33657410	10.1016/j.cell.2021.01.053	PMC7857060
GSE203610	35687817	10.1158/2643-3230.BCD-21-0075	PMC9894575
GSE247907	38213787	10.1016/j.isci.2023.108572	PMC10783604
GSE247912	38213787	10.1016/j.isci.2023.108572	PMC10783604
GSE120716	30566875	10.1016/j.celrep.2018.11.086	PMC6411034
GSE169048	34014299	10.1093/hmg/ddab140	PMC8330894
GSE202352	36732947	10.1016/j.celrep.2023.111994	PMC9939370
GSE180666	34497364	10.1038/s42003-021-02562-8	PMC8426487
GSE164898	33763657	10.1016/j.xcrm.2021.100219	PMC7974552
GSE156341	33060583	10.1038/s41467-020-18957-w	PMC7566596
GSE180665	34497364	10.1038/s42003-021-02562-8	PMC8426487
GSE147528	33432193	10.1038/s41593-020-00764-7	PMC7854528
GSE135357	33060583	10.1038/s41467-020-18957-w	PMC7566596
GSE115469	30348985	10.1038/s41467-018-06318-7	PMC6197289
GSE180664	34497364	10.1038/s42003-021-02562-8	PMC8426487
GSE125970	31753849	10.1084/jem.20191130	PMC7041720
GSE159115	34099557	10.1073/pnas.2103240118	PMC8214680
GSE161918	33713619	10.1016/j.cell.2021.02.018	PMC7874909
GSE208532	37691350	10.1002/ctm2.1356	PMC10493486
GSE215403	37792582	10.1111/cas.15979	PMC10728019
